# Heterotopic expression of respiratory-associated genes suggests a developmental basis for pleopodal gill evolution in isopod crustaceans

**DOI:** 10.64898/2026.11.09.765247

**Authors:** Naoto Inui, Akifumi Yao, Kenji Fukushima, Toru Miura

## Abstract

**Background:** The evolution of organs in new anatomical positions contributes to morphological diversity and offers opportunities to examine developmental evolution. Crustacean gills provide a useful comparison: isopods bear pleopodal gills on abdominal appendages, whereas many other crustaceans possess thoracic epipodal gills. Here, we combined comparative anatomy and multiplex *in situ* hybridization chain reaction to examine embryonic expression of the respiratory-associated genes *trachealess* (*trh*) and *ventral veins lacking* (*vvl*) in the aquatic isopod *Gnorimosphaeroma* cf. *hoestlandti* and the terrestrial isopod *Porcellio scaber*. We also examined the posterior Hox genes *abdominal-A* and *Abdominal-B* (*AbdB*) to assess regional pleonal patterning.

**Results:** In both species, *trh* and *vvl* expression occurred in developing pleopodal regions corresponding to gill-bearing tissues. In *G.* cf. *hoestlandti*, prominent expression extended into both endopodal and exopodal regions of pleopods 4–5, whereas in *P. scaber*, it was concentrated in the endopods of pleopods 3–5. In both species, *trh* showed more restricted posterior pleopodal expression than *vvl*, and posterior expression domains overlapped spatially with *AbdB*-expressing regions.

**Conclusions:** Compared with thoracic epipodal expression reported in other crustaceans, these patterns differ at two anatomical levels: along the body axis (thorax versus pleon) and among appendage structures (epipods versus endopods/exopods). These differences suggest that the acquisition of heterotopic *trh* and *vvl* expression in isopod pleopods may have contributed to the evolution of pleopodal gills. Moreover, the different expression patterns in the two isopods suggest subsequent evolutionary changes in the spatial distribution of these genes, potentially associated with the diversification of pleopodal gills.
