## Supplementary Table 1 for "Heterotopic expression of respiratory-associated genes suggests a developmental basis for pleopodal gill evolution in isopod crustaceans"

### Sheet: Sheet1
Table S1. Candidate orthologous sequences of the four focal genes in the two isopod species
Species name	Gene name	Accession number
Gnorimosphaeroma cf. hoestlandti	trachealess	ICXZ01167361
	ventral veins lacking	ICXZ01226603
	abdominal-A	ICXZ01010357
	Abdominal-B	ICXZ01158355
Porcellio scaber	trachealess	ICXA01185618
	ventral veins lacking	ICXA01301102
	abdominal-A	ICXA01169172
	Abdominal-B	ICXA01026578
