## Supplementary Table 2 for "Heterotopic expression of respiratory-associated genes suggests a developmental basis for pleopodal gill evolution in isopod crustaceans"

### Sheet: Sheet1
Table S2. Comparative pancrustacean sequences used for gene-tree analyses
Gene names, taxonomic groups, species and accession numbers of reference sequences used in Fig. S8. The dataset includes trh, vvl, abdA and AbdB, together with single-minded and nubbin sequences for comparison with the corresponding candidate gene families.
Gene name	Subphylum	Species name	Accession number
trachealess	Hexapoda	Drosophila melanogaster	NP_523872.2
trachealess	Hexapoda	Tribolium castaneum	XP_064215352.1
trachealess	Hexapoda	Bombyx mori	NP_001036830.1
trachealess	Hexapoda	Apis mellifera	NP_001421515.1
trachealess	Hexapoda	Rhodnius prolixus	XP_073985190.1
trachealess	Crustacea	Daphnia pulicaria	XP_046638977.1
trachealess	Crustacea	Lepeophtheirus salmonis	XP_040580760.1
trachealess	Crustacea	Hyalella azteca	XP_047739463.1
ventral veins lacking	Hexapoda	Drosophila melanogaster	NP_523948.1
ventral veins lacking	Hexapoda	Tribolium castaneum	NP_001139385.1
ventral veins lacking	Hexapoda	Bombyx mori	NP_001037456.2
ventral veins lacking	Hexapoda	Apis mellifera	XP_026299236.1
ventral veins lacking	Hexapoda	Rhodnius prolixus	XP_073991586.1
ventral veins lacking	Crustacea	Daphnia pulicaria	XP_046656286.1
ventral veins lacking	Crustacea	Lepeophtheirus salmonis	XP_040563645.1
ventral veins lacking	Crustacea	Parhyale hawaiensis	QAA92361.1
single-minded	Hexapoda	Drosophila melanogaster	NP_524340.2
single-minded	Hexapoda	Tribolium castaneum	XP_064214072.1
single-minded	Hexapoda	Bombyx mori	XP_037875812.1
nubbin	Hexapoda	Drosophila melanogaster	NP_476659.1
nubbin	Hexapoda	Tribolium castaneum	XP_064214854.1
nubbin	Hexapoda	Bombyx mori	XP_037870380.1
abdominal-A	Hexapoda	Drosophila melanogaster	NP_476693.1
abdominal-A	Hexapoda	Tribolium castaneum	NP_001034518.1
abdominal-A	Hexapoda	Bombyx mori	NP_001107631.1
abdominal-A	Hexapoda	Apis mellifera	XP_016772643.1
abdominal-A	Hexapoda	Rhodnius prolixus	XP_073982895.1
abdominal-A	Crustacea	Daphnia magna	XP_045030342.1
abdominal-A	Crustacea	Parhyale hawaiensis	AGC12521.1
abdominal-A	Crustacea	Penaeus vannamei	XP_069969922.1
Abdominal-B	Hexapoda	Drosophila melanogaster	NP_524896.2
Abdominal-B	Hexapoda	Tribolium castaneum	NP_001034519.1
Abdominal-B	Hexapoda	Bombyx mori	NP_001139700.1
Abdominal-B	Hexapoda	Apis mellifera	XP_006559430.1
Abdominal-B	Hexapoda	Rhodnius prolixus	XP_073982887.1
Abdominal-B	Crustacea	Daphnia magna	XP_045029654.1
Abdominal-B	Crustacea	Parhyale hawaiensis	AGC12523.1
Abdominal-B	Crustacea	Penaeus vannamei	XP_069970113.1
