## Supplementary Table 3 for "Heterotopic expression of respiratory-associated genes suggests a developmental basis for pleopodal gill evolution in isopod crustaceans"

### Sheet: Sheet1
Table S3. HCR probe pairs for Gh-trh
Probe name	Split probe sequence 1	Split probe sequence 2
S41-gno_trh_cds_1	GCTCGACGTAAGGGAATCGTAAGGGCCGGTGGACTT	GGGCGTACCAAGATGCTCCTGTTCTAATCCTTTGCAACA
S41-gno_trh_cds_2	GCTCGACGTAACAGAGTGGTAATCGGTATATGTGGC	GGGAGACACTGGAAGGAGGAGTCATAATCCTTTGCAACA
S41-gno_trh_cds_3	GCTCGACGTAACTGATAACGCTCTCTCTATTCGCGT	GGGTAATAGGAACGTTGAACGGATGAATCCTTTGCAACA
S41-gno_trh_cds_4	GCTCGACGTAACAGTAGAGCATCTGTGGAAAAATCT	GTGCCCTCCACTACCAGAGCTCCCAAATCCTTTGCAACA
S41-gno_trh_cds_5	GCTCGACGTAAGGAGGTTGGTGGCACAGATACCCGC	GGGTCTTGTATGAGTATTGGTTGGAAATCCTTTGCAACA
S41-gno_trh_cds_6	GCTCGACGTAATGGCTCAGGTGTGGCCGAATTAGGG	CCCTCTTACCCTAGATAAATCTCCTAATCCTTTGCAACA
S41-gno_trh_cds_7	GCTCGACGTAAATCCGGAAGTATGGACTCATCACCT	CAGGTGAGACCTCCTCGTTTGTTTAAATCCTTTGCAACA
S41-gno_trh_cds_8	GCTCGACGTAAGATCGGAGACCCGAGGTTCGCAGTG	GAAATTCGTCTGGAGAGTAGTCAAGAATCCTTTGCAACA
S41-gno_trh_cds_9	GCTCGACGTAATTATGGCTGAACACATACTGAGGTC	CCCATCAGGGAGGGCGGAGTTTTCCAATCCTTTGCAACA
S41-gno_trh_cds_10	GCTCGACGTAAGCAAAATGACCGTTCGAAGCCCTTG	TTTCGTGAGTGTAGACTTCATTCGGAATCCTTTGCAACA
S41-gno_trh_cds_11	GCTCGACGTAATGAGGGAGGATGGAGAAGGCATTTG	GTGAGGACACTGCGTTATCTTCAGAAATCCTTTGCAACA
S41-gno_trh_cds_12	GCTCGACGTAAAGGTATATCGAGACCGTCTCGGATA	CCCGTCATCTCAACCTGAGAAAGCCAATCCTTTGCAACA
S41-gno_trh_cds_13	GCTCGACGTAATGAAAGCAAACCCGTCCAGGGCTTG	AGAGAAATCTTCCATCTGCAGCTAAAATCCTTTGCAACA
S41-gno_trh_cds_14	GCTCGACGTAATAATAGGTTTGGAGTGGTTGAGGTC	GGGAGCGATGTCGCAGGGTGCCACTAATCCTTTGCAACA
S41-gno_trh_cds_15	GCTCGACGTAACAGGTACGAAATGGTCAGTCGGATG	CCCGTGGACTGTGAAGTCTCGCAGCAATCCTTTGCAACA
S41-gno_trh_cds_16	GCTCGACGTAATCATAATTCTCCTTCCCTCTTCTGG	GGGAGCATTTTGGCCAATTCGTAAAAATCCTTTGCAACA
S41-gno_trh_cds_17	GCTCGACGTAAGAAGTTCCATTATGCTTCCATCTGC	TGGCGGCGTCGCGGGATTTCTCTTTAATCCTTTGCAACA
S41-gno_trh_cds_18	GCTCGACGTAAGAACCCGCAGCAGTTTGCTGCTGTC	GGGCCAAAGCATGAATGGCTAAAACAATCCTTTGCAACA
S41-gno_trh_cds_19	GCTCGACGTAACATGGGCGTGGGCGTGACTGTAAGC	GAAAATTGTAGGCAGCTGCCGCAGCAATCCTTTGCAACA
S41-gno_trh_cds_20	GCTCGACGTAATGGCGGTATCGAGCCCATGAAGTGA	CGGCTGCGCCCATTCCGTATCCTAGAATCCTTTGCAACA
S41-gno_trh_utr_1	GCTCGACGTAAAGGAATATCTAAGTCAACGGAGATG	TGAGAATTGGCTTTATGCACACTGAAATCCTTTGCAACA
S41-gno_trh_utr_2	GCTCGACGTAAACCTGGTCGAACTTTATCCGGGAAA	GGGCAGCGCTGACAATATGGCGTCGAATCCTTTGCAACA
S41-gno_trh_utr_3	GCTCGACGTAAGTCTGTGGCGTGTAAGAGAAGTTTC	GTCCACACGATTCTTTTACTTTCTTAATCCTTTGCAACA
S41-gno_trh_utr_4	GCTCGACGTAAAACAGAGTCAGGTTTCGACTGGCAC	GGAACAGTTTTAATTGTATGTTTTGAATCCTTTGCAACA
S41-gno_trh_utr_5	GCTCGACGTAATACATCAATGTTGTTGGTATTTGGC	ATGTCTGTCTATGGCACTGGTTCAAAATCCTTTGCAACA
S41-gno_trh_utr_6	GCTCGACGTAAACCAACAAGTTTATCTCATGTATCC	AGACCACTTAACGGCCGCATGATAAAATCCTTTGCAACA
S41-gno_trh_utr_7	GCTCGACGTAATGCGCATAAACTCCTTTGACCCACA	AACATCCCAATTTTGGTCATTAGGGAATCCTTTGCAACA
S41-gno_trh_utr_8	GCTCGACGTAATCGAAACTCGTGTGGTCATTGATAC	CCCAAAAATAAACACCCAACTATTTAATCCTTTGCAACA
S41-gno_trh_utr_9	GCTCGACGTAACAGCTGAGAAGGTGTGATCCCTGGT	GGGTTGACCCGAAATCCTCCGGACAAATCCTTTGCAACA
S41-gno_trh_utr_10	GCTCGACGTAATGCACTGATCAGGATTAGTACCGAA	GGCGTGTGGGAGCGAAGACGGGCCAAATCCTTTGCAACA
S41-gno_trh_utr_11	GCTCGACGTAATATTCCGTGCGAGGGACGAACGTGA	ACTTGGTTGACACCGAAGACGCGCCAATCCTTTGCAACA
