## Supplementary Table 4 for "Heterotopic expression of respiratory-associated genes suggests a developmental basis for pleopodal gill evolution in isopod crustaceans"

### Sheet: Sheet1
Table S4. HCR probe pairs for Gh-vvl
Probe name	Split probe sequence 1	Split probe sequence 2
S41-gno_vvl_cds_1	GCTCGACGTAACACGCTGTGAGTGGGCATTTGAGGC	TCAGTGGGACACAGCTAAGGACTGCAATCCTTTGCAACA
S41-gno_vvl_cds_2	GCTCGACGTAAATAATCGACGGGCGTAGGTGTCATT	GGGCATCTCCACTGACCTGGGTTGAAATCCTTTGCAACA
S41-gno_vvl_cds_3	GCTCGACGTAATCCGTTTGGGCCGAGGACGGGAGGA	AGAAGCATTGTTGGGCAACTGTGGCAATCCTTTGCAACA
S41-gno_vvl_cds_4	GCTCGACGTAACAGAACCACACTCGAACCACCTCCT	ATTCGCTTCTCTTTTTGCCTTCTGTAATCCTTTGCAACA
S41-gno_vvl_cds_5	GCTCGACGTAATAATCTCCGGAGCGGAGGGTTTAGG	CTAACTGCAAGGAATCGGCTAGTTGAATCCTTTGCAACA
S41-gno_vvl_cds_6	GCTCGACGTAATCACAGAAACTTCAATCGACGTTCG	TGTGAAAATGTTGTTCTAGAGCACCAATCCTTTGCAACA
S41-gno_vvl_cds_7	GCTCGACGTAATTTATCAATAGAAGTCGGACTTCCC	TTTGCGTTTCCTACCTTGAGCTGCAAATCCTTTGCAACA
S41-gno_vvl_cds_8	GCTCGACGTAATGTAGTAAAGGCTTCAATTTGCACA	GTCGAGTCTGCTTCCTCCAACCACTAATCCTTTGCAACA
S41-gno_vvl_cds_9	GCTCGACGTAAAGCGACAGATAGTTGTTTGTGAAAA	TCTTGAAGGAGAGTTGAAGTGCCTCAATCCTTTGCAACA
S41-gno_vvl_cds_10	GCTCGACGTAAGCCCACGTCGGCTTGTGTGAATCCT	GTTGCCGTAAAGAGTCCCGAGAGCTAATCCTTTGCAACA
S41-gno_vvl_cds_11	GCTCGACGTAAGCGAATGCTTCGAGATCGTCTGAAG	TTGATTCTCCTTTGCTTAAAGGACTAATCCTTTGCAACA
S41-gno_vvl_cds_12	GCTCGACGTAAGTGATGTGTAAGAGGAGAACTTCCA	GGGTAACATTCCATTCATGTATGCTAATCCTTTGCAACA
S41-gno_vvl_cds_13	GCTCGACGTAAGGAAGGTTGAGGTTTGATATCTTGG	GGGTGTCCTGTGATGAAGGGACACTAATCCTTTGCAACA
S41-gno_vvl_cds_14	GCTCGACGTAATTCGGAAGGAGGTAAGCCAACCCAT	GTGCATGGCAGAGGCCCAATGCGAGAATCCTTTGCAACA
S41-gno_vvl_cds_15	GCTCGACGTAAAGGCAGTCTGGCACACTGACAGGAT	CCCTGAGGGTTAACAATGTTCATCGAATCCTTTGCAACA
S41-gno_vvl_utr_1	GCTCGACGTAAAGTGGAAAGCTAATCCTATTGGCCC	TGCAACAATACCGTATAAGGAATTAAATCCTTTGCAACA
S41-gno_vvl_utr_2	GCTCGACGTAATGAACAAAAGAATAATGATGTCAGG	GAGGAGCCAGGACAAACCTTCCTCGAATCCTTTGCAACA
S41-gno_vvl_utr_3	GCTCGACGTAATGTTCATATCTGCTTCACGTCACGG	TGGTTTGTTTATTTACAACTGCGATAATCCTTTGCAACA
S41-gno_vvl_utr_4	GCTCGACGTAACTGACATGAGGTTATAATAGGCCGC	AATAAACTCTTGTCTCAAAGCCATTAATCCTTTGCAACA
S41-gno_vvl_utr_5	GCTCGACGTAAAAAATGCTGCTGTTAAAGACATCCT	GGGAAATCTTCGTAACTTCTTCATCAATCCTTTGCAACA
S41-gno_vvl_utr_6	GCTCGACGTAAGCACTGGCTTCTGTAACAGGCATCG	CCCATGGCCCTCTACTGTCTGTGGGAATCCTTTGCAACA
S41-gno_vvl_utr_7	GCTCGACGTAAACGTACGATGAGGATGAAGAAGGTG	GTGGAATAAGGGTGCCACCATGGCAAATCCTTTGCAACA
S41-gno_vvl_utr_8	GCTCGACGTAATCACTATTAACGAAGACGACGACGA	TGGAAGCAATTGTCGATGAATTGCGAATCCTTTGCAACA
