## Supplementary Table 5 for "Heterotopic expression of respiratory-associated genes suggests a developmental basis for pleopodal gill evolution in isopod crustaceans"

### Sheet: Sheet1
Table S5. HCR probe pairs for Gh-abdA
Probe name	Split probe sequence 1	Split probe sequence 2
S45-gno_aba_cds_1	CCTCCACGTAAGAAGAGCCAACGATGAGCCTGAGGT	CCAAAGGCCCTTGACCTGCAGGTGGAATCCATCTAAGCT
S45-gno_aba_cds_2	CCTCCACGTAAGGTGTTGTTTAATCTTCTCCTGCTC	GGGCTTCCTTGGTCTTGTCTTTGTCAATCCATCTAAGCT
S45-gno_aba_cds_3	CCTCCACGTAATTCCTTCACTGCTCGGAGTTCTTTT	CCGTTCCCGTCTGACTTGTTCGTTGAATCCATCTAAGCT
S45-gno_aba_cds_4	CCTCCACGTAATACCTGTCTTTCCGTGAGACACAGG	CATTCGACGATTTTGAAACCATATTAATCCATCTAAGCT
S45-gno_aba_cds_5	CCTCCACGTAAGTCAAGTAGTGATTAAAATGGAATT	TGCGCGATTTCTATCCTTCGACGCCAATCCATCTAAGCT
S45-gno_aba_cds_6	CCTCCACGTAATGTAAGTTTGTCTTCCTCGTCGTCG	TCTCCAACTCTAACGTCTGGAACCGAATCCATCTAAGCT
S45-gno_aba_cds_7	CCTCCACGTAAGTTGTAGTCCAGAGCAGTCTGTTAT	CCCTGGTAGTCTGTGAGAGGGCTAAAATCCATCTAAGCT
S45-gno_aba_cds_8	CCTCCACGTAAATGCGTTTGTTGCATTATTTTGGTG	GGGCTGCAGGTTGATTGTAGGTATTAATCCATCTAAGCT
S45-gno_aba_cds_9	CCTCCACGTAAACAGTTTTGAAGGTTGAGTCCGTAT	ATATTGTGCCATGTTGCTAGTTGTTAATCCATCTAAGCT
S45-gno_aba_cds_10	CCTCCACGTAATAACGACAAGCCTTGTCACCGTCGG	GTCATATCAGCGGCCGCTGTTTGTGAATCCATCTAAGCT
S45-gno_aba_cds_11	CCTCCACGTAATGTTAGATGCTGCATTAGAACCCAG	ATGTGGCCATGCCACTAAACGGTGAAATCCATCTAAGCT
S45-gno_aba_cds_12	CCTCCACGTAACATACTTCTAGCTTGGGAATTGTAA	GTGTGATGTGACACTCACGTATGGAAATCCATCTAAGCT
S45-gno_aba_cds_13	CCTCCACGTAATGGTACTTGGGTAATATACTATCAA	ACCAGATTTGTAGCACTAGAGTCCGAATCCATCTAAGCT
S45-gno_aba_utr_1	CCTCCACGTAACTCCCTCTTATCTCAGCTCCTTCCC	CCCTATCTCCTATTCTACATCTGGTAATCCATCTAAGCT
S45-gno_aba_utr_2	CCTCCACGTAATTGTATGTCTTGTGTCTCATCAACG	CCCTCCTCGACGTTCCTGTCTCAATAATCCATCTAAGCT
S45-gno_aba_utr_3	CCTCCACGTAACCTAAACGAAAATAAGCCCTGAGCG	TGAGATATAAACTCTCTTTCCTTCTAATCCATCTAAGCT
S45-gno_aba_utr_4	CCTCCACGTAAATGCTTTCTCTTTCACACCATTAAG	TGGGAGTGTTCTCCTTAGGAAGGAAAATCCATCTAAGCT
S45-gno_aba_utr_5	CCTCCACGTAATGTGGAGTTGGACCACAGATCATGG	AAAGGGAAGTTGAAATTGAATGTTTAATCCATCTAAGCT
S45-gno_aba_utr_6	CCTCCACGTAACCTCGCTGAAGAGACCGGAAGAACG	ATGCCCGATTCAGAGCTGCTCCGCCAATCCATCTAAGCT
S45-gno_aba_utr_7	CCTCCACGTAAGGTGTACATACACACTAGCCTCGAC	GTTTTCTACAATCTACTTAGTAACAAATCCATCTAAGCT
S45-gno_aba_utr_8	CCTCCACGTAACACCAAGAATGAGAACCAAGAGCGG	AGCAAATGAATCCTTTTCTGAATTAAATCCATCTAAGCT
S45-gno_aba_utr_9	CCTCCACGTAAACGACCAGCGAACCAATAAGCGCTT	ACAACTCTGCCCAATCAGTAGGTAAAATCCATCTAAGCT
S45-gno_aba_utr_10	CCTCCACGTAATAAGGCCAAGAAGGAGCGCGCGACT	TTCCTGGGACCTTCATTATTAGCACAATCCATCTAAGCT
S45-gno_aba_utr_11	CCTCCACGTAACAATGGCAAAACTAGGCAAACCAGC	GTCAAAACACTATCGCCATCTGTGGAATCCATCTAAGCT
S45-gno_aba_utr_12	CCTCCACGTAATCGGTCGCACCATCCTCCACTCATA	CGCCATCTTGGTTATGGGCCGGAGCAATCCATCTAAGCT
S45-gno_aba_utr_13	CCTCCACGTAATTGTTTTGGTGTTATTGCAAACTCC	GAATCAACAAAATTATGGGCGGCACAATCCATCTAAGCT
S45-gno_aba_utr_14	CCTCCACGTAACAGGTAATTTGACTTAGTGTCTGTG	GCTTTAGGTACGTCACTGTGAAGTCAATCCATCTAAGCT
S45-gno_aba_utr_15	CCTCCACGTAATAAATCGGCCCGTACTCTAAAGCTC	AAGAACAATCAAGAAGCATTAACAGAATCCATCTAAGCT
S45-gno_aba_utr_16	CCTCCACGTAAGTAATCGATCTCGCTTTCTAGATCG	ACCTTATCGCGGTAAAACTGTTCGAAATCCATCTAAGCT
S45-gno_aba_utr_17	CCTCCACGTAAAATGAAGCTTCGGGAGAAGCAACAC	ACGGAATTCAAATGCAAACTTTAAAAATCCATCTAAGCT
S45-gno_aba_utr_18	CCTCCACGTAAGCGAGAAATTATTTCATTATCATAT	TTTCGCGGGTGGAGCAGAGGCGATAAATCCATCTAAGCT
S45-gno_aba_utr_19	CCTCCACGTAAGGGATGTCGCCAATAAGCACTAAGC	CGATGGATAAATCAATGATTAAAAGAATCCATCTAAGCT
S45-gno_aba_utr_20	CCTCCACGTAATTCCTATTTGTCTGTCTGTCGCACG	CTTTAATCGATCTACCTTTTCAGTCAATCCATCTAAGCT
