## Supplementary Table 6 for "Heterotopic expression of respiratory-associated genes suggests a developmental basis for pleopodal gill evolution in isopod crustaceans"

### Sheet: Sheet1
Table S6. HCR probe pairs for Gh-AbdB
Probe name	Split probe sequence 1	Split probe sequence 2
A161-gno_abb_cds_16_1	GGTACGCGAAATGACTATTTTTCTTATTCTTCATCC	CCCTGGGCTTCTTGTGCCGCTTGCCAAAGGTAGGTGTAA
A161-gno_abb_cds_16_2	GGTACGCGAAAGCTCCGTTAAGTTCAGGTTTCGTGC	GGTTTTGAAACCATATTTTCACTTGAAAGGTAGGTGTAA
A161-gno_abb_cds_16_3	GGTACGCGAAAGGCGTTGTAGAGGAACTCTTTTTCT	TTCCCACCGCTTCTGTTTGGACACGAAAGGTAGGTGTAA
A161-gno_abb_cds_16_4	GGTACGCGAAATTCCGCTTCTTCCGAACCGTCACGT	TCCAGGGTCTGGAACTTGGAGTAAGAAAGGTAGGTGTAA
A161-gno_abb_cds_16_5	GGTACGCGAAAACGTTCCTGGTGGATAAGGAGCGGG	CAGTCCATTCCAGCGGGTTTGATCCAAAGGTAGGTGTAA
A161-gno_abb_cds_16_6	GGTACGCGAAAGCGTCCACGTGCCCAACTCTTCCAT	GTCAAGTAGGGAACTGGCTGCCCGTAAAGGTAGGTGTAA
A161-gno_abb_cds_16_7	GGTACGCGAAATGAAAGCCTGGCAGGAGTCTGTGGC	GGTTATAGTTGCACCATGTCTGAGGAAAGGTAGGTGTAA
A161-gno_abb_cds_16_8	GGTACGCGAAATTTGTTAGGCCAAAAGGCAATGGGT	TGAAGAAGGCCCGGGTGGGTATTCGAAAGGTAGGTGTAA
A161-gno_abb_cds_16_9	GGTACGCGAAATTATAATAAGTTGGAGTAACACCGT	CTGTCCGCCACTCTGGAATCTGCAAAAAGGTAGGTGTAA
A161-gno_abb_cds_16_10	GGTACGCGAAACAAATGGTGCTGTGGTTGCATGTTC	TGCAAAACGCCTGTCCATACTGCGAAAAGGTAGGTGTAA
A161-gno_abb_cds_16_11	GGTACGCGAAAAGAGTGTCGAATGACGCCTGCGGCA	TTGGTAGTTCCAGGGCTGGGTTGTGAAAGGTAGGTGTAA
A161-gno_abb_cds_16_12	GGTACGCGAAAACACAGCCAGGGTGGTGGCCACTCT	GGCATTCTGGAGGATGAGGGTAAGTAAAGGTAGGTGTAA
A161-gno_abb_cds_16_13	GGTACGCGAAAGTCGAGGCCTCTCGAGGTTGCTGAT	AATGTGCAGAGGCGTTTGTCCGGCCAAAGGTAGGTGTAA
A161-gno_abb_cds_16_14	GGTACGCGAAAAAGCCTCCACCTCCTCCTCCTCCCT	TCATAAAGTGTTCCGTTCATTCTGTAAAGGTAGGTGTAA
A161-gno_abb_cds_16_15	GGTACGCGAAAACGGAATCTTGATCCAGAAGGGCGA	TACCCACGGCTTTCTTCCCAGACAAAAAGGTAGGTGTAA
A161-gno_abb_cds_16_16	GGTACGCGAAATAAGGCATGAATGTGGTCAGCTTCC	TGTGGCGGTTTCGGAGAGCGCTTGTAAAGGTAGGTGTAA
A161-gno_abb_utr_1	GGTACGCGAAAACTCCCGTAAGATAATGTCATAAGC	TATTGACGTCAATGATTTGGAAGTCAAAGGTAGGTGTAA
A161-gno_abb_utr_2	GGTACGCGAAATTTATACGAGGATAAATAAGCGTGC	AAAACGCGAGAAGAGGCTAACACATAAAGGTAGGTGTAA
A161-gno_abb_utr_3	GGTACGCGAAAAAGCGAGTTTACCTACAGCGTAGAG	GATATAAAAGAAAACGAAACGAACGAAAGGTAGGTGTAA
A161-gno_abb_utr_4	GGTACGCGAAATACAACACCGTGGTGGAAGAGGGTG	AATACACTTGACATCAAAAGGATAAAAAGGTAGGTGTAA
A161-gno_abb_utr_5	GGTACGCGAAATGTGGGCCTAGTTTATCGATGGAAG	GACAGGTGGGTACCACCACAGCCACAAAGGTAGGTGTAA
A161-gno_abb_utr_6	GGTACGCGAAAGAAAGGAACTGATGGTTTTTGAACC	GGGAGGGATAGGTATGGCGCTCCCTAAAGGTAGGTGTAA
A161-gno_abb_utr_7	GGTACGCGAAAACTCAACAGTGCCAAGGTTGTTGGC	GGGACCTGTGGCAGTGGTTAACTTGAAAGGTAGGTGTAA
A161-gno_abb_utr_8	GGTACGCGAAAATTTAAATGGCAATAGTACCTGGAG	TTCCCACAGTTACTGTATATGTGAGAAAGGTAGGTGTAA
