## Supplementary Table 7 for "Heterotopic expression of respiratory-associated genes suggests a developmental basis for pleopodal gill evolution in isopod crustaceans"

### Sheet: Sheet1
Table S7. HCR probe pairs for Ps-trh
Probe name	Split probe sequence 1	Split probe sequence 2
S41-por_trh_1	GCTCGACGTAATCAACGTCCTGGGCGTGACATAGAG	AGATCATTATGCGTTCTTTTTATTTAATCCTTTGCAACA
S41-por_trh_2	GCTCGACGTAAGAGTATAGTCTAACAAATCAGATAC	ACAGGGACCTTCCTTGGAATTCGTCAATCCTTTGCAACA
S41-por_trh_3	GCTCGACGTAACTCGAGTCTTACTTCATGAACGGAG	ATTTAATCTGGTCACAAACATGTCTAATCCTTTGCAACA
S41-por_trh_4	GCTCGACGTAAAATCCCATCAATGCAGGAGGGTTTT	GGAGGGAGGGCAATTGCGAGAGCCAAATCCTTTGCAACA
S41-por_trh_5	GCTCGACGTAATCATGTGGCCTATTATTAGAACTAC	GACTGTGAGAATAATGGGCGTGAGCAATCCTTTGCAACA
S41-por_trh_6	GCTCGACGTAAGAATGCAAAAGGACCTTTCGAATCC	CCCTTTTGGTAAGGGTGGATTTCATAATCCTTTGCAACA
S41-por_trh_7	GCTCGACGTAAACATGTTGACACATCAGGATTCATT	AAATGGTCCAGACGAGGTGAACGTCAATCCTTTGCAACA
S41-por_trh_8	GCTCGACGTAAGACGTGAGAGAAGACGGAGATGGCA	CCTTGTGAAGAGACGTTATTGTCCTAATCCTTTGCAACA
S41-por_trh_9	GCTCGACGTAAGTTGATCAGCCATTTCTTGATGATC	GTTGCCCAGTCGATAATGTGAGGCAAATCCTTTGCAACA
S41-por_trh_10	GCTCGACGTAATCCTGTCATCTCAACCTGAGAAAGT	AGAGTGAATATAATCGAAAACGCTGAATCCTTTGCAACA
S41-por_trh_11	GCTCGACGTAATAGAGAAATCTTCCGTCAGCGGCCA	AGGTATATGGACACAGTTTCCGAAAAATCCTTTGCAACA
S41-por_trh_12	GCTCGACGTAAGAATGTGAGTCCCTTGGTGTTGTTC	TGAAGGCAAAACCGTCCAAAGATTGAATCCTTTGCAACA
S41-por_trh_13	GCTCGACGTAATGGTCTCAGGGTTCCACCTTTGTGT	CATTTCCGTTGTTATATTTGTATGGAATCCTTTGCAACA
S41-por_trh_14	GCTCGACGTAAGGATCTCCGTGACATGTAAATTCCC	TTGGAGGCGTGATCCCTCTGCCAAGAATCCTTTGCAACA
S41-por_trh_15	GCTCGACGTAATTATGGACGCTTTGTCGAGCTGTGA	GCTTGAGGTACGAGATCGTTAAGCGAATCCTTTGCAACA
S41-por_trh_16	GCTCGACGTAACTAGTTCATAAAATTCATAATTCTC	TCGCTCCCGGAAGAGGCAACATTTTAATCCTTTGCAACA
S41-por_trh_17	GCTCGACGTAATGATTTTTCTTTCCTAAGTTCCATT	CCCTCTTCTGGATCGAGCAGCATCCAATCCTTTGCAACA
S41-por_trh_18	GCTCGACGTAATGATCACTGCCAAAGCAAGAGTGTG	CTTCCGTCCGAACCATGACGCCATTAATCCTTTGCAACA
S41-por_trh_19	GCTCGACGTAATTTGAAAATTATAAGCTGCTGCGGC	AGCCTGAAGAAGCAGTCTGCTGTTGAATCCTTTGCAACA
S41-por_trh_20	GCTCGACGTAATTCAGGCTGAATGGGTTGAAAGGCA	CGCATGAGCATGAGCATGTGTATAAAATCCTTTGCAACA
S41-por_trh_21	GCTCGACGTAATCCAAACCGTGAAGTGACATTAGTT	CCCATTCCGTAGCCCAACATAGCTGAATCCTTTGCAACA
