## Supplementary Table 8 for "Heterotopic expression of respiratory-associated genes suggests a developmental basis for pleopodal gill evolution in isopod crustaceans"

### Sheet: Sheet1
Table S8. HCR probe pairs for Ps-vvl
Probe name	Split probe sequence 1	Split probe sequence 2
S41-por_vvl_1	GCTCGACGTAACCGCTAGCTCCTGTAGGTGCAAGGG	TTATTATTAAGTCTTTCTTTAATTAAATCCTTTGCAACA
S41-por_vvl_2	GCTCGACGTAACGCGTTAGAGGCTTCCTGTATGGTG	TTCTTCGTATGGCTTCTTCATCGTGAATCCTTTGCAACA
S41-por_vvl_3	GCTCGACGTAAGCACTGACTTCTGTAACAGGCGTCA	CGTCAACCCATCTACCGCCTGCGGAAATCCTTTGCAACA
S41-por_vvl_4	GCTCGACGTAAACGTATGATGAAGTTGATGAAGGAG	GTTGAGTATGGATGCCACCACGGCAAATCCTTTGCAACA
S41-por_vvl_5	GCTCGACGTAATCACTGCTAACGAAGAAGATGACGA	TGGAAGCAATTGTAGACGAATTGCGAATCCTTTGCAACA
S41-por_vvl_6	GCTCGACGTAAACCGATAAGGATTGCGCAACGCTGT	AGGAGCTGCGGCGAGGATCAGTGGGAATCCTTTGCAACA
S41-por_vvl_7	GCTCGACGTAAATGCTGAGATGGAAGATGTGTAGGG	GGGTGAGAGGATGGGTCCTGGCGGTAATCCTTTGCAACA
S41-por_vvl_8	GCTCGACGTAAGGGTATTTTAATTCACGAGGCATCT	CCATGCATCGCTTGGTGGGTAAAAGAATCCTTTGCAACA
S41-por_vvl_9	GCTCGACGTAAGAGTTGGTGTCATTTGCTGACCTGG	CTGACCTGGGCTGAATGTAATCGCCAATCCTTTGCAACA
S41-por_vvl_10	GCTCGACGTAATGGTCCTAGGACGGGTGGTGTCATT	AGCGTTGTTGGGTATCTGTTCTCCAAATCCTTTGCAACA
S41-por_vvl_11	GCTCGACGTAACTCTAACAACTTCCTTCTCTAACTG	CTTTTTGCCTTCTGTTGCAGAACCAAATCCTTTGCAACA
S41-por_vvl_12	GCTCGACGTAAAGCGGAGGGTTTGGGCTGCTTGTGA	AGAATCCGCTAATTGGGTAATCTCCAATCCTTTGCAACA
S41-por_vvl_13	GCTCGACGTAAATTTTATCGATAGAGGTTGGACTAC	TTTTTACGTTTCCTACCTTGAGCGGAATCCTTTGCAACA
S41-por_vvl_14	GCTCGACGTAATTTGAAGTAATGGTTTCAACTTGCA	TCGTTGAATCGGCCTCTTCCAGCCAAATCCTTTGCAACA
S41-por_vvl_15	GCTCGACGTAATCGGCATATCGTCGTTTGAGAAAAC	TTTGAACGAAAGTTGAAGAGCTTCGAATCCTTTGCAACA
S41-por_vvl_16	GCTCGACGTAACCAACGTCTGCTTGTGTAAATCCGA	TTTCCATACAATGTCCCAAGGGCTAAATCCTTTGCAACA
S41-por_vvl_17	GCTCGACGTAAAAACGCTTCAAGATCATCTGAAGTG	TATTCGTCTCTGCTTAAAGGACTTTAATCCTTTGCAACA
S41-por_vvl_18	GCTCGACGTAAGTGTGGGTGCATTGCAGAGGTCCAA	GGGTTTGATATCCTGATGCAACCCAAATCCTTTGCAACA
S41-por_vvl_19	GCTCGACGTAATCTGGCACACTGACTGGATCAGAAC	GGGTTAACAATGTTCATGGTGAGGCAATCCTTTGCAACA
S41-por_vvl_20	GCTCGACGTAATAGCCATTACACAGCAAGTCCTATC	CTGCACTTGATGCTATGTAAGTTGTAATCCTTTGCAACA
