## Supplementary Table 9 for "Heterotopic expression of respiratory-associated genes suggests a developmental basis for pleopodal gill evolution in isopod crustaceans"

### Sheet: Sheet1
Table S9. HCR probe pairs for Ps-abdA
Probe name	Split probe sequence 1	Split probe sequence 2
S45-por_abdA_1	CCTCCACGTAATGGTAAATTGCATTTTCAGATCCCG	ACTTGAACAAGGACTGAAAGTATGGAATCCATCTAAGCT
S45-por_abdA_2	CCTCCACGTAAGAGTTGCTATGAACTTCTTGTTTCA	ATTGGGAGATGAGGCGTCTATGAATAATCCATCTAAGCT
S45-por_abdA_3	CCTCCACGTAAGCAGCTCCATACGCCCTTTCATTTA	AAAAACGATGGCACGAACTCATTAAAATCCATCTAAGCT
S45-por_abdA_4	CCTCCACGTAACATTTTGGTTTCATCACCAAGACCC	AAAGACTGCAAAAGGGCGTTAGGTTAATCCATCTAAGCT
S45-por_abdA_5	CCTCCACGTAAGCCGTTTGTCGCGTTACCGGTGCCG	GGGAGTAGAGCCAGTTCCATTTGGAAATCCATCTAAGCT
S45-por_abdA_6	CCTCCACGTAATCCTGGCTGTGCTTCATCTTTTCCT	CTAGTTGCATCCTTTGATTTATCCTAATCCATCTAAGCT
S45-por_abdA_7	CCTCCACGTAATGATTTCCTTGACTGCTCGTAGCTC	CGTCCCTTTCCCTTCTCACTTGTTCAATCCATCTAAGCT
S45-por_abdA_8	CCTCCACGTAAGACCTGTCTTTCCGTGAGACAAAGC	CATTCTTCTGTTTTGGAACCATATTAATCCATCTAAGCT
S45-por_abdA_9	CCTCCACGTAATGGAATCTTGTATAGGTTTGTCTCC	TGAAATTCCTTTTCGAGTTCCAGAGAATCCATCTAAGCT
S45-por_abdA_10	CCTCCACGTAAAGGGTAGACCATTCCAGTTAGCTGT	GTCGCCTGGGACATCCATTAGGACTAATCCATCTAAGCT
S45-por_abdA_11	CCTCCACGTAAACTGTCCGATCCATAGCTTTGTTCT	CCCACGCCATTGGTTTTCTAACTTGAATCCATCTAAGCT
S45-por_abdA_12	CCTCCACGTAAGTAATTGACATCCAAGGATACCTTG	ATATTTGCAACAGCTTCTTGGAGTGAATCCATCTAAGCT
S45-por_abdA_13	CCTCCACGTAAGTGGGTTAGTTGCATTATTTTGATG	GGGCTGTTGGTTGATTGCACGTATTAATCCATCTAAGCT
S45-por_abdA_14	CCTCCACGTAAAGTTTTGAAGATTGAGACCGTATTG	ATTGGGCCATATTACTGGTTGTTGCAATCCATCTAAGCT
S45-por_abdA_15	CCTCCACGTAAGCGGCATGCCTTGTCACTATCTGTA	CATATCAGCGGCTGCCGTTTGCGAGAATCCATCTAAGCT
S45-por_abdA_16	CCTCCACGTAATTAGATGCTGCATTAGAACTCAGCT	GTGGCCATGCCACTGAAAGGTGACAAATCCATCTAAGCT
S45-por_abdA_17	CCTCCACGTAATACTTCTAGCTTGCGAACTATAACT	GTGATGTGACACTTCCGTATGGATAAATCCATCTAAGCT
S45-por_abdA_18	CCTCCACGTAAGTACTTAGGTAATATACTATCGATA	CAGGTTTGTAGCACTAGAGTCCGCCAATCCATCTAAGCT
S45-por_abdA_19	CCTCCACGTAATACATACACACTAGCCTCGACTACC	TCTAGTATCTACTTAGTAACAACAGAATCCATCTAAGCT
S45-por_abdA_20	CCTCCACGTAAACACTAAGAACGAGAACCACGAGCG	TAGCAAATGAATCCTTTTCTGAATTAATCCATCTAAGCT
S45-por_abdA_21	CCTCCACGTAAGGAGCCTAGCGAACCAATAAGCGCT	AACAAGTCTGCCCAATCAGTAGGTAAATCCATCTAAGCT
S45-por_abdA_22	CCTCCACGTAAATAAGGCCGGGAAGGAGCGCGCGAC	CTTCGTGGGACCTTCATTATTAGCGAATCCATCTAAGCT
