## Supplementary Table 10 for "Heterotopic expression of respiratory-associated genes suggests a developmental basis for pleopodal gill evolution in isopod crustaceans"

### Sheet: Sheet1
Table S10. HCR probe pairs for Ps-AbdB
Probe name	Split probe sequence 1	Split probe sequence 2
A161-por_AbdB_1	GGTACGCGAAAAATGAAACGTGGTTGTGGTACGAAC	TATAATTCACTACACTTCACTCGAGAAAGGTAGGTGTAA
A161-por_AbdB_2	GGTACGCGAAAAAACTGGTCCCATCATTGCAGCTTC	GCACTCAACAAAGCCAGGGTTGTTGAAAGGTAGGTGTAA
A161-por_AbdB_3	GGTACGCGAAATTCGGCGTGCACCATAGGACACCCA	AGTTTCCATAGTAGGATCTATTCCTAAAGGTAGGTGTAA
A161-por_AbdB_4	GGTACGCGAAATTAGGAGTCTGTGGAGTTGTGGGTT	CCCGATTCCGGTCACGGTTTAATTGAAAGGTAGGTGTAA
A161-por_AbdB_5	GGTACGCGAAAAGCGGCCTGTCTTTGACTATTTTTC	CCCTCCGGTGCCTCCCTGACCTTCCAAAGGTAGGTGTAA
A161-por_AbdB_6	GGTACGCGAAAATTCCTTTTCTAGTTCCAGCGTCTG	GTTTCGAAACGTACGCGTTATAAAGAAAGGTAGGTGTAA
A161-por_AbdB_7	GGTACGCGAAAAACAGTCACATTCCCAGTCCATTCC	TTTGGAGTAAGGTTTCCGTTTCTTTAAAGGTAGGTGTAA
A161-por_AbdB_8	GGTACGCGAAAGCAACATGAAGGTGAGACCTCTGCC	GGATTTGATCCAAGTGTACCTGGATAAAGGTAGGTGTAA
A161-por_AbdB_9	GGTACGCGAAACTGTTTCGGCAGATGGATAATTTCT	AAACTGGTGGATAAGGTGCTGGAGGAAAGGTAGGTGTAA
A161-por_AbdB_10	GGTACGCGAAATTCCATAGCTGATTTTGGAGTGCCA	ATAACCATCGTGTGGATACCCAGCCAAAGGTAGGTGTAA
A161-por_AbdB_11	GGTACGCGAAACATCGACGTGTCCAACTCGTCCGTA	TCAAGTAGGGAACCGGTTGCCCGTGAAAGGTAGGTGTAA
A161-por_AbdB_12	GGTACGCGAAAAAAGGCTTGACATGAATCTGTGGCA	GGCGTAATTGCACCACGTTTGGGCCAAAGGTAGGTGTAA
A161-por_AbdB_13	GGTACGCGAAATTATTTGGCCAAAAGGCAAGTGTCT	GAGGAAGGACCAGGAGGATATTCATAAAGGTAGGTGTAA
A161-por_AbdB_14	GGTACGCGAAAAATTCCAAGGTTGAGTTGTATGGGA	GGGCAGTTGCTGCATGTTCTGGTTGAAAGGTAGGTGTAA
A161-por_AbdB_15	GGTACGCGAAATATGTTGAAACTGCCAGGGTGGTGG	CCCGTAGGACATTCTGGTGGATGAGAAAGGTAGGTGTAA
A161-por_AbdB_16	GGTACGCGAAAAAGCTCCGTTCATTCTGTCTAAGCC	CCCTTGAGGATGCTGTTTCCTCATAAAAGGTAGGTGTAA
A161-por_AbdB_17	GGTACGCGAAACCGCCGTCGCCAGGATGCCCACATT	CATGGTGGTGACGCCACACGATTGAAAAGGTAGGTGTAA
A161-por_AbdB_18	GGTACGCGAAACAGCCACCAGTAGCCACTGCAAAAA	GGGATCTATCGCGAACTCACGCCGGAAAGGTAGGTGTAA
A161-por_AbdB_19	GGTACGCGAAACTTGAACACTATTGAGGAATAGTAA	GCCAGCGTGTGTTAAGATCACGACAAAAGGTAGGTGTAA
A161-por_AbdB_20	GGTACGCGAAACAAAGAGTGAACATTCCCTCCGGAT	GGGCGGACGGTAAAGAGACTCCGCCAAAGGTAGGTGTAA
